# A chromosome-scale Plasmodium cynomolgi Berok genome reveals a distinct subtelomeric architecture and a highly diverged primate malaria lineage

**DOI:** 10.64898/2026.08.21.746107

**Authors:** Adeline C.Y. Chua, Vipin Narang, Eric Jit Kai Lim, Sourav Nayak, Demi Glidden, Peter Christensen, Vaishnavi Chandramouli, Kanisha Saurin Shah, Shu Xuan Tan, Rossarin Suwanarusk, K.G. Srinivasan, Arnab Pain, Kevin Shyong Wei Tan, Peter Preiser, Bruce Russell, Georges Snounou, Laurent Rénia, Zbynek Bozdech, Bernett Teck Kwong Lee, Pablo Bifani

## Abstract

*Plasmodium cynomolgi* is the closest relative of *P. vivax* and the primary experimental model for relapsing malaria, hypnozoite biology, and blood-stage drug susceptibility. Yet existing reference genomes remain fragmented, leaving structurally complex, AT-rich regions largely unresolved. We generated a chromosome-scale genome assembly for the K4-A7 cloned line of *P. cynomolgi* Berok by combining Hi-C chromosome conformation capture, Oxford Nanopore long reads, PacBio, and Illumina sequencing. The assembly spans 14 chromosomes plus mitochondrial and apicoplast genomes, with only seven unplaced minor contigs, the fewest for any non-*P. falciparum Plasmodium* genome, and an N50 of 3.06 Mb. Critically, this hybrid strategy resolved approximately 8 Mb of extremely AT-rich (∼20% GC) sequence onto chromosomes 4, 8, and 13, anchoring what were previously unplaced or absent contigs into a continuous chromosomal framework. These subtelomere-like expansions (SLEs) constitute ∼26.5% of the chromosomal genome and are enriched for PIR/VIR, STP1, variable surface antigen, and methyltransferase pseudogene families. Despite low gene density, SLE-encoded genes are transcriptionally active and show stage-specific expression across the erythrocytic cycle. Integrated lifecycle transcriptomics across 7,006 genes revealed a ∼54-hour erythrocytic cycle with a “just-in-time” transcriptional cascade closely resembling that of *P. vivax*. Phylogenomic analyses and pairwise amino acid comparisons across more than 2,600 single-copy orthologs show that Berok forms a deeply diverged *P. cynomolgi* lineage, suggesting a distinct subspecies. This assembly establishes a high-resolution genomic foundation for comparative malaria biology, drug discovery, and the study of subtelomeric architecture, host adaptation, and lineage boundaries in primate *Plasmodium*.
