## Supplementary Table 3 for "A chromosome-scale Plasmodium cynomolgi Berok genome reveals a distinct subtelomeric architecture and a highly diverged primate malaria lineage"

### Sheet: SLE genes
transcript_id	chrom	start	end	strand	product	invasion_gene_family
PcyBerokK4A7_05158.t1	13	76316	81892	+	PST-A protein	lysophospholipase
PcyBerokK4A7_05159.t1	13	75980	90809	+	PST-A protein	lysophospholipase
PcyBerokK4A7_02978.t1	8	142436	145933	+	RAD protein	phist
PcyBerokK4A7_05142.t1	13	45756	51240	+	hypothetical protein	phist
PcyBerokK4A7_02876.t1	13	1081245	1082698	-	CYIR protein	pir
PcyBerokK4A7_02893.t1	13	2034184	2036508	+	CYIR protein	pir
PcyBerokK4A7_02893.t2	13	2034184	2036508	+	CYIR protein	pir
PcyBerokK4A7_02893.t3	13	2034184	2036508	+	CYIR protein	pir
PcyBerokK4A7_02910.t1	8	551841	552490	+	CYIR protein	pir
PcyBerokK4A7_02922.t1	8	2575459	2577054	+	CYIR protein	pir
PcyBerokK4A7_02926.t1	8	67013	68617	+	CYIR protein	pir
PcyBerokK4A7_02929.t1	13	3215254	3215605	-	CYIR protein	pir
PcyBerokK4A7_02930.t1	8	2863526	2863905	+	CYIR protein	pir
PcyBerokK4A7_02931.t1	4	1111627	1111997	+	CYIR protein	pir
PcyBerokK4A7_02933.t1	13	407146	408750	-	CYIR protein	pir
PcyBerokK4A7_02937.t1	8	2309971	2310897	+	CYIR protein	pir
PcyBerokK4A7_02939.t1	8	726196	727523	-	CYIR protein	pir
PcyBerokK4A7_02943.t1	13	2295685	2297109	-	CYIR protein	pir
PcyBerokK4A7_02944.t1	8	628022	630099	-	CYIR protein	pir
PcyBerokK4A7_02948.t1	13	1135047	1137136	+	CYIR protein	pir
PcyBerokK4A7_02950.t1	8	2320042	2321772	-	CYIR protein	pir
PcyBerokK4A7_02955.t1	8	2087494	2088644	+	CYIR protein	pir
PcyBerokK4A7_02965.t1	8	1470406	1470745	-	CYIR protein	pir
PcyBerokK4A7_02969.t1	4	709769	710045	+	CYIR protein	pir
PcyBerokK4A7_02982.t1	13	1184389	1185603	-	CYIR protein	pir
PcyBerokK4A7_02985.t1	4	683793	684561	+	CYIR protein	pir
PcyBerokK4A7_02987.t1	13	1746222	1747393	+	CYIR protein	pir
PcyBerokK4A7_02989.t1	8	2341504	2342333	-	CYIR protein	pir
PcyBerokK4A7_02992.t1	13	3445777	3446524	+	CYIR protein	pir
PcyBerokK4A7_03003.t1	4	969649	970364	-	CYIR protein	pir
PcyBerokK4A7_03008.t2	8	1473907	1475126	-	CYIR protein	pir
PcyBerokK4A7_05143.t1	13	30590	38563	-	CYIR protein	pir
PcyBerokK4A7_05144.t1	8	2609344	2611424	-	CYIR protein	pir
PcyBerokK4A7_05157.t1	8	2644211	2650832	+	CYIR protein	pir
PcyBerokK4A7_05173.t1	8	750088	751680	-	CYIR protein	pir
PcyBerokK4A7_05175.t1	13	1177424	1179414	-	CYIR protein	pir
PcyBerokK4A7_05176.t1	8	162157	165245	+	CYIR protein	pir
PcyBerokK4A7_05183.t1	8	3102987	3108920	+	CYIR protein	pir
PcyBerokK4A7_05185.t1	13	2988118	2989949	-	CYIR protein	pir
PcyBerokK4A7_05187.t1	4	1128222	1129024	+	CYIR protein	pir
PcyBerokK4A7_02883.t2	8	1175187	1176910	+	PIR protein	pir
PcyBerokK4A7_02910.t4	8	580835	583744	+	PIR protein	pir
PcyBerokK4A7_03002.t2	13	3242613	3244371	+	PIR protein	pir
PcyBerokK4A7_03008.t1	8	1473005	1474936	-	PIR protein	pir
PcyBerokK4A7_03603.t1	13	2146556	2148272	+	PIR protein	pir
PcyBerokK4A7_03603.t2	13	2146740	2148274	+	PIR protein	pir
PcyBerokK4A7_03604.t1	8	2438149	2441169	+	PIR protein	pir
PcyBerokK4A7_03605.t1	8	1824687	1826023	+	PIR protein	pir
PcyBerokK4A7_03607.t1	8	561703	563542	-	PIR protein	pir
PcyBerokK4A7_03609.t1	13	1560689	1562029	+	PIR protein	pir
PcyBerokK4A7_03611.t1	8	1768588	1770282	+	PIR protein	pir
PcyBerokK4A7_03614.t1	13	3128472	3129727	+	PIR protein	pir
PcyBerokK4A7_03617.t1	8	1005129	1006908	+	PIR protein	pir
PcyBerokK4A7_03618.t1	4	738035	739717	-	PIR protein	pir
PcyBerokK4A7_03618.t2	4	738414	739657	-	PIR protein	pir
PcyBerokK4A7_03620.t1	13	3233574	3235184	-	PIR protein	pir
PcyBerokK4A7_03621.t1	8	1803052	1804964	+	PIR protein	pir
PcyBerokK4A7_03623.t1	8	2744174	2745300	+	PIR protein	pir
PcyBerokK4A7_03624.t1	4	1031549	1034774	-	PIR protein	pir
PcyBerokK4A7_03632.t1	13	3287446	3288759	-	PIR protein	pir
PcyBerokK4A7_03633.t1	13	370604	373352	+	PIR protein	pir
PcyBerokK4A7_03634.t1	8	732811	734062	-	PIR protein	pir
PcyBerokK4A7_03635.t1	4	1046890	1048125	-	PIR protein	pir
PcyBerokK4A7_03641.t1	13	2203477	2204776	+	PIR protein	pir
PcyBerokK4A7_03645.t1	13	3121132	3124285	+	PIR protein	pir
PcyBerokK4A7_03646.t1	13	2277055	2278061	+	PIR protein	pir
PcyBerokK4A7_03649.t1	13	1719824	1721048	-	PIR protein	pir
PcyBerokK4A7_03652.t1	13	3678720	3679976	+	PIR protein	pir
PcyBerokK4A7_03655.t1	13	3489746	3490985	+	PIR protein	pir
PcyBerokK4A7_03657.t1	8	81604	82846	-	PIR protein	pir
PcyBerokK4A7_03658.t1	8	9458	10698	+	PIR protein	pir
PcyBerokK4A7_03665.t1	8	712665	715398	-	PIR protein	pir
PcyBerokK4A7_03666.t1	8	1928587	1943366	+	PIR protein	pir
PcyBerokK4A7_03667.t1	8	1940503	1942020	+	PIR protein	pir
PcyBerokK4A7_03741.t1	4	698741	701536	+	PIR protein	pir
PcyBerokK4A7_03742.t1	4	811306	814383	-	PIR protein	pir
PcyBerokK4A7_03743.t1	8	706624	708144	+	PIR protein	pir
PcyBerokK4A7_03744.t1	8	201975	204642	+	PIR protein	pir
PcyBerokK4A7_03745.t1	4	433623	433940	+	PIR protein	pir
PcyBerokK4A7_03777.t1	8	2240236	2241741	-	PIR protein	pir
PcyBerokK4A7_03778.t1	13	778138	779272	+	PIR protein	pir
PcyBerokK4A7_03806.t1	8	931075	932000	+	PIR protein	pir
PcyBerokK4A7_03809.t1	13	2213422	2214706	+	PIR protein	pir
PcyBerokK4A7_03876.t1	13	1270216	1273115	-	PIR protein	pir
PcyBerokK4A7_03987.t1	13	2594131	2596613	-	PIR protein	pir
PcyBerokK4A7_03988.t1	8	1775569	1777205	-	PIR protein	pir
PcyBerokK4A7_03989.t1	8	785205	786638	-	PIR protein	pir
PcyBerokK4A7_03990.t1	8	120020	121699	-	PIR protein	pir
PcyBerokK4A7_04076.t1	4	744559	745947	-	PIR protein	pir
PcyBerokK4A7_04078.t1	4	568797	571719	+	PIR protein	pir
PcyBerokK4A7_04200.t1	13	954770	957302	-	PIR protein	pir
PcyBerokK4A7_04201.t1	13	2427305	2428512	+	PIR protein	pir
PcyBerokK4A7_04202.t1	8	1772431	1773722	+	PIR protein	pir
PcyBerokK4A7_04203.t1	8	5108879	5110174	+	PIR protein	pir
PcyBerokK4A7_04273.t1	8	1888158	1889078	+	PIR protein	pir
PcyBerokK4A7_05195.t1	13	31151	35112	-	PIR protein	pir
PcyBerokK4A7_05204.t1	8	3684945	3690947	-	PIR protein	pir
PcyBerokK4A7_05205.t1	8	3682964	3691403	-	PIR protein	pir
PcyBerokK4A7_05206.t1	8	3684659	3688154	-	PIR protein	pir
PcyBerokK4A7_05214.t1	8	3094723	3110222	+	PIR protein	pir
PcyBerokK4A7_05221.t1	4	1099415	1103684	-	PIR protein	pir
PcyBerokK4A7_05222.t1	8	2626126	2631238	+	PIR protein	pir
PcyBerokK4A7_05225.t1	8	2162260	2165820	+	PIR protein	pir
PcyBerokK4A7_05226.t1	8	2163065	2165820	+	PIR protein	pir
PcyBerokK4A7_05228.t1	8	512194	516924	-	PIR protein	pir
PcyBerokK4A7_05236.t1	8	2546178	2550431	+	PIR protein	pir
PcyBerokK4A7_05237.t1	13	904371	906905	+	PIR protein	pir
PcyBerokK4A7_05238.t1	8	1854105	1857846	+	PIR protein	pir
PcyBerokK4A7_05201.t1	8	5033990	5034901	+	PIR protein, fragment	pir
PcyBerokK4A7_03639.t1	4	504728	505643	+	Plasmodium exported protein, unknown function	pir
PcyBerokK4A7_03644.t1	4	706111	707006	+	Plasmodium exported protein, unknown function	pir
PcyBerokK4A7_00316.t1	8	733539	733901	-	VIR-like CYIR protein	pir
PcyBerokK4A7_00317.t1	13	3297939	3299769	+	VIR-like CYIR protein	pir
PcyBerokK4A7_00713.t1	8	2331597	2333880	+	VIR-like CYIR protein	pir
PcyBerokK4A7_01387.t1	8	703335	703692	+	VIR-like CYIR protein	pir
PcyBerokK4A7_01388.t1	4	441611	442136	+	VIR-like CYIR protein	pir
PcyBerokK4A7_02875.t1	8	218259	219350	+	hypothetical protein	pir
PcyBerokK4A7_02884.t1	8	2345062	2348299	+	hypothetical protein	pir
PcyBerokK4A7_02894.t1	4	551083	552707	+	hypothetical protein	pir
PcyBerokK4A7_02898.t1	4	619583	621796	+	hypothetical protein	pir
PcyBerokK4A7_02898.t2	4	618660	621831	+	hypothetical protein	pir
PcyBerokK4A7_02909.t1	13	1106621	1107868	+	hypothetical protein	pir
PcyBerokK4A7_02910.t3	8	574585	576113	+	hypothetical protein	pir
PcyBerokK4A7_02911.t1	8	635690	636965	+	hypothetical protein	pir
PcyBerokK4A7_02924.t1	13	1865811	1867321	-	hypothetical protein	pir
PcyBerokK4A7_02928.t1	8	1711432	1712154	-	hypothetical protein	pir
PcyBerokK4A7_02934.t1	8	1784862	1785863	+	hypothetical protein	pir
PcyBerokK4A7_02935.t1	8	240923	241697	+	hypothetical protein	pir
PcyBerokK4A7_02942.t1	13	3153782	3155061	+	hypothetical protein	pir
PcyBerokK4A7_02958.t1	13	470547	471818	-	hypothetical protein	pir
PcyBerokK4A7_02963.t1	8	1707188	1708453	+	hypothetical protein	pir
PcyBerokK4A7_02964.t1	4	851015	852147	-	hypothetical protein	pir
PcyBerokK4A7_02970.t1	8	1465279	1466326	-	hypothetical protein	pir
PcyBerokK4A7_02972.t1	13	3079554	3080906	+	hypothetical protein	pir
PcyBerokK4A7_02973.t1	8	2579913	2582016	+	hypothetical protein	pir
PcyBerokK4A7_02976.t1	13	2184296	2185539	+	hypothetical protein	pir
PcyBerokK4A7_02983.t1	8	1749440	1750144	-	hypothetical protein	pir
PcyBerokK4A7_02991.t1	8	2788386	2789739	+	hypothetical protein	pir
PcyBerokK4A7_02993.t1	8	569335	570842	-	hypothetical protein	pir
PcyBerokK4A7_02994.t1	13	3405014	3406813	-	hypothetical protein	pir
PcyBerokK4A7_02996.t1	4	779254	780448	+	hypothetical protein	pir
PcyBerokK4A7_03002.t1	13	3242531	3244166	+	hypothetical protein	pir
PcyBerokK4A7_03004.t1	8	760744	761963	-	hypothetical protein	pir
PcyBerokK4A7_03005.t1	8	300044	301233	-	hypothetical protein	pir
PcyBerokK4A7_05145.t1	8	2717314	2719027	+	hypothetical protein	pir
PcyBerokK4A7_05155.t1	8	647116	652917	-	hypothetical protein	pir
PcyBerokK4A7_05156.t1	8	647116	653088	-	hypothetical protein	pir
PcyBerokK4A7_05168.t1	13	8615	13257	-	hypothetical protein	pir
PcyBerokK4A7_05172.t1	8	3115022	3117552	+	hypothetical protein	pir
PcyBerokK4A7_05178.t1	8	3114969	3117552	+	hypothetical protein	pir
PcyBerokK4A7_05180.t1	8	2844648	2849591	-	hypothetical protein	pir
PcyBerokK4A7_02899.t1	4	542326	544676	+	ubiquitin carboxyl-terminal hydrolase	pir
PcyBerokK4A7_05249.t1	13	827601	829380	+	variable surface protein Vir10-like	pir
PcyBerokK4A7_05251.t1	8	1810372	1812103	+	variable surface protein Vir10-like	pir
PcyBerokK4A7_05252.t1	8	4106340	4108899	+	variable surface protein Vir10-like	pir
PcyBerokK4A7_05248.t1	8	889279	892826	+	variable surface protein Vir12-like	pir
PcyBerokK4A7_05255.t1	8	4770467	4775509	-	variable surface protein Vir12-related	pir
PcyBerokK4A7_04821.t1	8	1190738	1192907	+	variable surface protein Vir24-related	pir
PcyBerokK4A7_04834.t1	13	565250	566558	+	variable surface protein Vir24-related	pir
PcyBerokK4A7_04835.t1	13	1971543	1972856	+	variable surface protein Vir24-related	pir
PcyBerokK4A7_03608.t2	13	3506103	3507736	+		pir
PcyBerokK4A7_05218.t1	13	1202084	1204607	+		pir
PcyBerokK4A7_08002.t1	4	107536	108081	-	reticulocyte binding protein 2f	rbp
PcyBerokK4A7_04940.t1	8	5022357	5023701	-	reticulocyte-binding protein 1 (RBP1), like	rbp
PcyBerokK4A7_02891.t1	8	3949378	3951790	+	Pvstp1	stp1
PcyBerokK4A7_05154.t1	8	3333720	3337753	-	Pvstp1	stp1
PcyBerokK4A7_02952.t1	8	2857646	2859782	-	hypothetical protein	stp1
PcyBerokK4A7_02953.t1	8	2857953	2861101	-	hypothetical protein	stp1
PcyBerokK4A7_02954.t1	4	1085034	1087955	-	hypothetical protein	stp1
PcyBerokK4A7_03602.t1	8	2992444	2993669	-	tryptophan-rich antigen	tryptophan-rich
PcyBerokK4A7_04196.t1	8	189659	190727	+	tryptophan-rich antigen	tryptophan-rich
PcyBerokK4A7_05196.t1	13	48491	57861	-	tryptophan-rich antigen	tryptophan-rich
PcyBerokK4A7_05197.t1	13	49328	67263	-	tryptophan-rich antigen	tryptophan-rich
PcyBerokK4A7_05198.t1	13	50536	57861	-	tryptophan-rich antigen	tryptophan-rich
PcyBerokK4A7_05199.t1	13	81893	90804	-	tryptophan-rich antigen	tryptophan-rich
PcyBerokK4A7_05200.t1	13	89808	90988	-	tryptophan-rich antigen	tryptophan-rich
PcyBerokK4A7_05253.t1	13	68196	70540	-	tryptophan-rich antigen (Pv-fam-a)	tryptophan-rich
PcyBerokK4A7_05254.t1	13	83779	90767	-	tryptophan-rich antigen (Pv-fam-a)	tryptophan-rich
PcyBerokK4A7_02501.t1	8	3955171	3956576	-	ABC transporter
PcyBerokK4A7_03116.t1	8	4744594	4747775	+	AP2 domain transcription factor, putative
PcyBerokK4A7_04400.t1	13	263486	266717	+	DNA repair protein RAD5, putative
PcyBerokK4A7_01827.t1	4	13388	14317	-	DNA-directed RNA polymerase III largest subunit
PcyBerokK4A7_03721.t1	13	138062	138697	+	L-seryl-tRNA(Sec) kinase, putative
PcyBerokK4A7_00634.t1	13	345107	346382	+	Met-10+ domain containing protein
PcyBerokK4A7_03746.t1	13	293875	302780	+	Plasmodium exported protein, unknown function
PcyBerokK4A7_03746.t2	13	293875	302780	+	Plasmodium exported protein, unknown function
PcyBerokK4A7_03747.t1	13	299528	301921	+	Plasmodium exported protein, unknown function
PcyBerokK4A7_05213.t1	8	107528	109555	+	Plasmodium exported protein, unknown function
PcyBerokK4A7_05146.t1	13	92080	95081	-	Pv-fam-d protein
PcyBerokK4A7_03250.t1	13	324094	327525	+	RNA pseudouridylate synthase, putative
PcyBerokK4A7_03250.t2	13	324131	327530	+	RNA pseudouridylate synthase, putative
PcyBerokK4A7_03251.t1	8	16001	17139	+	RNA pseudouridylate synthase, putative
PcyBerokK4A7_03252.t1	8	75158	76296	-	RNA pseudouridylate synthase, putative
PcyBerokK4A7_03801.t1	8	4965499	4966876	-	Sel1 repeat-containing protein, putative
PcyBerokK4A7_01858.t1	13	277729	279603	-	VAMP-like protein YKT62
PcyBerokK4A7_03502.t2	8	3234943	3237016	-	WD repeat-containing protein, putative
PcyBerokK4A7_03303.t1	8	3074402	3075533	-	asparagine synthase, putative
PcyBerokK4A7_04565.t1	8	2957599	2959468	+	basal complex protein BCP1, putative
PcyBerokK4A7_04359.t1	4	423891	425063	-	cardiolipin synthetase, putative
PcyBerokK4A7_03580.t1	8	4523917	4525489	+	conserved Plasmodium membrane protein, unknown function
PcyBerokK4A7_02910.t2	8	559028	560516	+	conserved Plasmodium protein, unknown function
PcyBerokK4A7_03336.t1	13	237632	238767	+	conserved Plasmodium protein, unknown function
PcyBerokK4A7_03377.t1	4	322045	326841	-	conserved Plasmodium protein, unknown function
PcyBerokK4A7_03378.t1	8	2962834	2964188	+	conserved Plasmodium protein, unknown function
PcyBerokK4A7_03477.t1	4	62856	65913	+	conserved Plasmodium protein, unknown function
PcyBerokK4A7_03510.t1	8	3016526	3017983	-	conserved Plasmodium protein, unknown function
PcyBerokK4A7_03967.t1	8	3360305	3361630	+	conserved Plasmodium protein, unknown function
PcyBerokK4A7_03976.t1	13	310274	311793	-	conserved Plasmodium protein, unknown function
PcyBerokK4A7_04253.t1	13	350769	353032	-	conserved Plasmodium protein, unknown function
PcyBerokK4A7_04279.t1	4	969089	969460	+	conserved Plasmodium protein, unknown function
PcyBerokK4A7_04472.t1	4	199450	201382	-	conserved Plasmodium protein, unknown function
PcyBerokK4A7_03041.t1	8	3693728	3695092	-	conserved protein, unknown function
PcyBerokK4A7_01273.t2	8	4206130	4207737	-	cytochrome c oxidase assembly protein
PcyBerokK4A7_03502.t1	8	3235552	3236998	-	enoyl-CoA hydratase, putative
PcyBerokK4A7_03232.t1	4	89944	91346	-	eukaryotic translation initiation factor 3 subunit E, putative
PcyBerokK4A7_00438.t1	8	4636122	4637907	+	hypothetical protein
PcyBerokK4A7_00585.t1	13	3138974	3139737	-	hypothetical protein
PcyBerokK4A7_00765.t1	13	183786	186274	-	hypothetical protein
PcyBerokK4A7_00765.t2	13	184504	186062	-	hypothetical protein
PcyBerokK4A7_00854.t1	13	267028	271662	+	hypothetical protein
PcyBerokK4A7_01195.t1	8	4283427	4284296	+	hypothetical protein
PcyBerokK4A7_01273.t1	8	4205792	4207709	-	hypothetical protein
PcyBerokK4A7_01329.t1	8	3211761	3213772	+	hypothetical protein
PcyBerokK4A7_01338.t1	8	4365548	4367024	-	hypothetical protein
PcyBerokK4A7_01397.t1	8	4517650	4518659	+	hypothetical protein
PcyBerokK4A7_01693.t1	4	318969	322107	+	hypothetical protein
PcyBerokK4A7_02265.t1	13	100504	101471	+	hypothetical protein
PcyBerokK4A7_02329.t1	8	4083810	4084913	+	hypothetical protein
PcyBerokK4A7_02880.t1	13	317003	318616	+	hypothetical protein
PcyBerokK4A7_02882.t1	8	1173582	1176971	+	hypothetical protein
PcyBerokK4A7_02883.t1	8	1175187	1176617	+	hypothetical protein
PcyBerokK4A7_02885.t1	8	3945944	3948560	+	hypothetical protein
PcyBerokK4A7_02888.t1	13	2028240	2029839	+	hypothetical protein
PcyBerokK4A7_02888.t2	13	2027949	2030299	+	hypothetical protein
PcyBerokK4A7_02890.t1	4	568764	569821	+	hypothetical protein
PcyBerokK4A7_02907.t1	8	25436	29544	-	hypothetical protein
PcyBerokK4A7_02908.t1	4	452974	454094	+	hypothetical protein
PcyBerokK4A7_02917.t1	8	588444	589775	-	hypothetical protein
PcyBerokK4A7_02921.t1	13	3744828	3745633	+	hypothetical protein
PcyBerokK4A7_02932.t1	8	3880042	3881642	+	hypothetical protein
PcyBerokK4A7_02947.t1	8	1322196	1323550	-	hypothetical protein
PcyBerokK4A7_02951.t1	8	207063	207902	-	hypothetical protein
PcyBerokK4A7_02957.t1	8	4514869	4516271	-	hypothetical protein
PcyBerokK4A7_02960.t1	8	869344	870115	-	hypothetical protein
PcyBerokK4A7_02971.t1	4	686795	688955	+	hypothetical protein
PcyBerokK4A7_02979.t1	13	1571128	1574769	-	hypothetical protein
PcyBerokK4A7_02986.t1	8	1491555	1494474	+	hypothetical protein
PcyBerokK4A7_02997.t1	13	2141407	2142827	+	hypothetical protein
PcyBerokK4A7_02998.t1	13	288196	294007	+	hypothetical protein
PcyBerokK4A7_02998.t2	13	288196	294007	+	hypothetical protein
PcyBerokK4A7_02999.t1	13	3176792	3178119	-	hypothetical protein
PcyBerokK4A7_03000.t1	8	773484	774478	-	hypothetical protein
PcyBerokK4A7_03006.t1	8	3363242	3366115	-	hypothetical protein
PcyBerokK4A7_05114.t1	13	2209403	2212630	-	hypothetical protein
PcyBerokK4A7_05122.t1	4	335612	342013	-	hypothetical protein
PcyBerokK4A7_05174.t1	4	888894	892772	-	hypothetical protein
PcyBerokK4A7_05177.t1	4	354545	356057	-	hypothetical protein
PcyBerokK4A7_05179.t1	4	982399	985426	-	hypothetical protein
PcyBerokK4A7_05235.t1	8	175188	177882	+	hypothetical protein
PcyBerokK4A7_04885.t1	8	5142144	5143286	-	hypothetical protein, conserved
PcyBerokK4A7_04977.t1	4	741507	743073	+	hypothetical protein, conserved
PcyBerokK4A7_05083.t1	4	321788	328650	-	hypothetical protein, conserved
PcyBerokK4A7_03468.t1	13	271764	274987	+	peptidase, putative
PcyBerokK4A7_00448.t1	8	5074143	5075281	+	phosphatidylinositol 3- and 4-kinase
PcyBerokK4A7_03399.t1	13	282974	284073	+	ribosomal protein L1, putative
PcyBerokK4A7_03094.t1	8	3250820	3251824	-	tRNA modification GTPase, putative
PcyBerokK4A7_01033.t1	8	4118909	4122832	-	tRNA nucleotidyltransferase
PcyBerokK4A7_01089.t1	4	298010	298720	+	transporter
PcyBerokK4A7_01028.t1	13	158617	159674	-	ubiquitin transferase
PcyBerokK4A7_00345.t1	4	55274	57418	+	ubiquitin-protein ligase 1
PcyBerokK4A7_03318.t1	8	4173506	4175176	-	uncharacterized protein
PcyBerokK4A7_03404.t1	8	3351341	3352756	-	zinc finger protein, putative
PcyBerokK4A7_03608.t1	13	3505819	3507631	+
PcyBerokK4A7_03661.t1	8	455717	456272	-
