## Supplementary Table 4 for "A chromosome-scale Plasmodium cynomolgi Berok genome reveals a distinct subtelomeric architecture and a highly diverged primate malaria lineage"

### Sheet: Gene counts
gene_family	n	in_sle	in_sle_percent
pir	357	158	44.2577
tryptophan-rich	38	9	23.6842
rbp	18	2	11.1111
lysophospholipase	13	2	15.3846
phist	68	2	2.94118
early	12	0	0
stp1	10	5	50
dbp	5	0	0

### Sheet: Genes
transcript_id	gene_family	source	chrom	start	end	strand	product	in_sle
PcyBerokK4A7_00001.t1	pir	name	2	143405	145468	-	PIR protein	No
PcyBerokK4A7_00001.t2	pir	name	2	143395	147624	-	PIR protein	No
PcyBerokK4A7_00001.t3	pir	name	2	145492	146783	-	VIR-like CYIR protein	No
PcyBerokK4A7_00002.t1	pir	name	2	167992	169441	+	VIR-like CYIR protein	No
PcyBerokK4A7_00003.t1	tryptophan-rich	name	2	173971	177412	+	tryptophan-rich antigen (Pv-fam-a)	No
PcyBerokK4A7_00003.t2	tryptophan-rich	name	2	174850	176629	+	tryptophan-rich antigen	No
PcyBerokK4A7_00005.t1	pir	name	2	190055	192924	-	VIR-like CYIR protein	No
PcyBerokK4A7_00006.t1	pir	name	2	206644	212107	-	VIR-like CYIR protein	No
PcyBerokK4A7_00006.t2	pir	name	2	206644	212107	-	VIR-like CYIR protein	No
PcyBerokK4A7_00106.t1	rbp	name	1	537933	540939	+	reticulocyte-binding protein	No
PcyBerokK4A7_00120.t1	lysophospholipase	name	1	624319	627659	-	PST-A protein	No
PcyBerokK4A7_00120.t2	lysophospholipase	name	1	625181	628754	-	PST-A protein	No
PcyBerokK4A7_00177.t1	phist	name	1	1057057	1060345	+	phist protein	No
PcyBerokK4A7_00177.t2	phist	name	1	1057057	1060345	+	phist protein	No
PcyBerokK4A7_00181.t1	pir	name	1	1081654	1085186	-	VIR-like CYIR protein	No
PcyBerokK4A7_00182.t1	pir	name	1	1089151	1092190	+	PIR protein	No
PcyBerokK4A7_00182.t2	pir	name	1	1090181	1092241	+	VIR-like CYIR protein	No
PcyBerokK4A7_00259.t1	pir	name	3	810760	817360	-	KIR-like CYIR protein	No
PcyBerokK4A7_00260.t1	pir	name	3	846804	849949	-	KIR-like CYIR protein	No
PcyBerokK4A7_00260.t2	pir	name	3	846804	851080	-	KIR protein	No
PcyBerokK4A7_00261.t1	pir	name	3	825679	826599	+	KIR-like CYIR protein	No
PcyBerokK4A7_00262.t1	pir	name	3	842491	844275	+	KIR-like CYIR protein	No
PcyBerokK4A7_00263.t1	pir	name	3	832346	833375	-	KIR-like CYIR protein	No
PcyBerokK4A7_00264.t1	pir	name	3	858118	860331	+	KIR-like CYIR protein	No
PcyBerokK4A7_00264.t2	pir	name	3	858292	861768	+	KIR-like CYIR protein	No
PcyBerokK4A7_00265.t1	pir	name	3	835225	839107	-	KIR-like CYIR protein	No
PcyBerokK4A7_00266.t1	pir	name	3	865065	866117	-	KIR-like CYIR protein	No
PcyBerokK4A7_00313.t1	early	name	3	1135724	1137819	+	early transcribed membrane protein	No
PcyBerokK4A7_00316.t1	pir	name	8	733539	733901	-	VIR-like CYIR protein	Yes
PcyBerokK4A7_00317.t1	pir	name	13	3297939	3299769	+	VIR-like CYIR protein	Yes
PcyBerokK4A7_00318.t1	pir	name	3	1203569	1204668	+	VIR-like CYIR protein	No
PcyBerokK4A7_00320.t1	lysophospholipase	name	5	115510	117467	-	PST-A protein	No
PcyBerokK4A7_00321.t1	tryptophan-rich	name	5	125618	127108	+	tryptophan-rich antigen	No
PcyBerokK4A7_00322.t1	phist	name	5	130325	133649	+	phist protein	No
PcyBerokK4A7_00322.t2	phist	name	5	130795	133922	+	phist protein	No
PcyBerokK4A7_00324.t1	phist	name	5	140728	143290	-	phist protein	No
PcyBerokK4A7_00324.t2	phist	name	5	140295	143197	-	phist protein	No
PcyBerokK4A7_00328.t1	early	name	5	189512	193231	-	early transcribed membrane protein	No
PcyBerokK4A7_00389.t1	phist	name	5	645139	649240	-	RAD protein	No
PcyBerokK4A7_00390.t1	phist	name	5	649554	651873	-	RAD protein	No
PcyBerokK4A7_00390.t2	phist	name	5	649438	651964	-	Plasmodium exported protein (PHIST), unknown function	No
PcyBerokK4A7_00390.t3	phist	name	5	649431	651939	-	RAD protein	No
PcyBerokK4A7_00391.t1	phist	name	5	654263	656419	+	RAD protein	No
PcyBerokK4A7_00392.t1	phist	name	5	657732	659763	+	RAD protein	No
PcyBerokK4A7_00393.t1	phist	name	5	660910	662153	+	RAD protein	No
PcyBerokK4A7_00394.t1	phist	name	5	663249	666204	-	RAD protein	No
PcyBerokK4A7_00428.t1	phist	name	5	910961	913356	-	RAD protein	No
PcyBerokK4A7_00429.t1	phist	name	5	917834	919718	-	RAD protein	No
PcyBerokK4A7_00430.t1	phist	name	5	922592	924388	+	RAD protein	No
PcyBerokK4A7_00431.t1	phist	name	5	928688	932737	+	RAD protein	No
PcyBerokK4A7_00432.t1	phist	name	5	935062	937121	+	Plasmodium exported protein (PHIST), unknown function	No
PcyBerokK4A7_00432.t2	phist	name	5	934269	936801	+	RAD protein	No
PcyBerokK4A7_00433.t1	phist	name	5	937397	938982	-	RAD protein	No
PcyBerokK4A7_00464.t1	early	name	5	1279124	1282616	-	early transcribed membrane protein	No
PcyBerokK4A7_00464.t2	early	name	5	1279414	1282616	-	early transcribed membrane protein	No
PcyBerokK4A7_00466.t1	tryptophan-rich	name	5	1300730	1302681	-	tryptophan-rich antigen	No
PcyBerokK4A7_00466.t2	tryptophan-rich	name	5	1300730	1302681	-	tryptophan-rich antigen	No
PcyBerokK4A7_00467.t1	tryptophan-rich	name	5	1314017	1317115	-	tryptophan-rich antigen	No
PcyBerokK4A7_00468.t1	lysophospholipase	name	5	1319131	1323320	+	PST-A protein	No
PcyBerokK4A7_00469.t1	rbp	name	5	1344994	1351232	-	reticulocyte binding protein 2c	No
PcyBerokK4A7_00469.t2	rbp	name	5	1344687	1351300	-	reticulocyte binding protein 2c	No
PcyBerokK4A7_00469.t3	rbp	name	5	1344725	1354721	-	reticulocyte binding protein 2c	No
PcyBerokK4A7_00470.t1	rbp	name	5	1358025	1361423	-	reticulocyte binding protein 2d	No
PcyBerokK4A7_00474.t1	phist	name	6	25220	26815	-	phist protein	No
PcyBerokK4A7_00474.t2	phist	name	6	25419	27948	-	phist protein	No
PcyBerokK4A7_00475.t1	phist	name	6	29459	33099	-	phist protein	No
PcyBerokK4A7_00476.t1	phist	name	6	34603	36603	-	phist protein	No
PcyBerokK4A7_00476.t2	phist	name	6	34640	38354	-	phist protein	No
PcyBerokK4A7_00476.t3	phist	name	6	34960	38443	-	phist protein	No
PcyBerokK4A7_00477.t1	phist	name	6	39549	41451	-	phist protein	No
PcyBerokK4A7_00478.t1	phist	name	6	42592	45233	-	phist protein	No
PcyBerokK4A7_00479.t1	phist	name	6	47294	48835	-	phist protein	No
PcyBerokK4A7_00480.t1	phist	name	6	50834	52510	-	phist protein	No
PcyBerokK4A7_00481.t1	early	name	6	55129	55638	-	early transcribed membrane protein	No
PcyBerokK4A7_00555.t1	early	name	6	900930	907658	+	early transcribed membrane protein	No
PcyBerokK4A7_00555.t2	early	name	6	900930	907367	+	early transcribed membrane protein	No
PcyBerokK4A7_00592.t1	phist	name	6	1118915	1121185	-	phist protein	No
PcyBerokK4A7_00594.t1	pir	name	6	1135694	1137329	+	VIR-like CYIR protein	No
PcyBerokK4A7_00595.t1	rbp	name	7	110567	120050	+	reticulocyte binding protein 2e	No
PcyBerokK4A7_00596.t1	tryptophan-rich	name	7	126583	129377	+	tryptophan-rich antigen	No
PcyBerokK4A7_00597.t1	tryptophan-rich	name	7	131747	134215	+	tryptophan-rich antigen	No
PcyBerokK4A7_00599.t1	pir	name	7	19320	21102	-	reticulocyte binding protein 1b	No
PcyBerokK4A7_00599.t1	rbp	name	7	19320	21102	-	reticulocyte binding protein 1b	No
PcyBerokK4A7_00599.t105	rbp	name	7	139995	142568	-	reticulocyte binding protein 1b	No
PcyBerokK4A7_00599.t116	rbp	name	7	139594	149578	-	reticulocyte binding protein 1b	No
PcyBerokK4A7_00599.t127	rbp	name	7	150636	159280	-	reticulocyte binding protein 1a	No
PcyBerokK4A7_00599.t138	rbp	name	7	150631	159765	-	reticulocyte binding protein 1a	No
PcyBerokK4A7_00599.t83	pir	name	7	57457	58488	-	hypothetical protein	No
PcyBerokK4A7_00599.t94	pir	name	7	121077	123608	-	hypothetical protein	No
PcyBerokK4A7_00711.t1	early	name	7	1546531	1547094	-	early transcribed membrane protein	No
PcyBerokK4A7_00712.t1	pir	name	7	1575508	1580560	+	VIR-like CYIR protein	No
PcyBerokK4A7_00712.t2	pir	name	7	1575508	1580560	+	VIR-like CYIR protein	No
PcyBerokK4A7_00713.t1	pir	name	8	2331597	2333880	+	VIR-like CYIR protein	Yes
PcyBerokK4A7_00714.t1	pir	name	2	1058774	1061986	+	VIR-like CYIR protein	No
PcyBerokK4A7_00714.t2	pir	name	2	1058774	1061986	+	VIR-like CYIR protein	No
PcyBerokK4A7_00719.t1	stp1	name	8	5214791	5217767	+	Pvstp1	No
PcyBerokK4A7_00719.t2	stp1	name	8	5215234	5217764	+	Pvstp1	No
PcyBerokK4A7_00720.t1	tryptophan-rich	name	8	5219920	5223667	+	tryptophan-rich antigen	No
PcyBerokK4A7_00758.t1	phist	name	8	5521737	5523534	-	RAD protein	No
PcyBerokK4A7_00759.t1	phist	name	8	5523635	5526293	-	RAD protein	No
PcyBerokK4A7_01200.t1	tryptophan-rich	name	9	2059680	2061480	-	tryptophan-rich antigen	No
PcyBerokK4A7_01200.t2	tryptophan-rich	name	9	2059641	2061471	-	tryptophan-rich antigen	No
PcyBerokK4A7_01202.t1	pir	name	3	1150529	1154540	+	hypothetical protein	No
PcyBerokK4A7_01203.t1	phist	blastp	3	1138062	1141915	-	hypothetical protein	No
PcyBerokK4A7_01386.t1	tryptophan-rich	name	10	1337872	1339853	-	tryptophan-rich antigen	No
PcyBerokK4A7_01387.t1	pir	name	8	703335	703692	+	VIR-like CYIR protein	Yes
PcyBerokK4A7_01388.t1	pir	name	4	441611	442136	+	VIR-like CYIR protein	Yes
PcyBerokK4A7_01391.t1	pir	name	11	2548654	2552554	+	VIR-like CYIR protein	No
PcyBerokK4A7_01392.t1	tryptophan-rich	name	11	161413	164966	+	tryptophan-rich antigen	No
PcyBerokK4A7_01682.t1	phist	blastp	12	29404	31587	-	hypothetical protein	No
PcyBerokK4A7_01685.t1	tryptophan-rich	name	12	46062	50104	+	tryptophan-rich antigen	No
PcyBerokK4A7_01831.t1	lysophospholipase	name	12	997194	999846	+	PST-A protein	No
PcyBerokK4A7_01832.t1	lysophospholipase	name	MT	2825	3031	+	PST-A protein	No
PcyBerokK4A7_01834.t1	pir	name	12	1012923	1020583	-	KIR-like CYIR protein	No
PcyBerokK4A7_01891.t1	rbp	name	12	1449806	1454214	+	reticulocyte binding protein 2 homolog B	No
PcyBerokK4A7_01891.t2	rbp	name	12	1449861	1453998	+	reticulocyte binding protein 2 homolog B	No
PcyBerokK4A7_02102.t1	early	name	12	3300514	3302209	+	early transcribed membrane protein	No
PcyBerokK4A7_02359.t1	pir	name	3	191700	195888	-	VIR-like CYIR protein	No
PcyBerokK4A7_02363.t1	lysophospholipase	name	14	62466	64178	-	PST-A protein	No
PcyBerokK4A7_02754.t1	rbp	name	14	2941695	2951428	+	reticulocyte binding protein 3	No
PcyBerokK4A7_02754.t2	rbp	name	14	2941670	2951400	+	reticulocyte binding protein 3	No
PcyBerokK4A7_02757.t1	tryptophan-rich	name	14	2978688	2980901	-	tryptophan-rich antigen	No
PcyBerokK4A7_02759.t1	tryptophan-rich	name	14	2985876	2989385	-	tryptophan-rich antigen	No
PcyBerokK4A7_02759.t2	tryptophan-rich	name	14	2985876	2989385	-	tryptophan-rich antigen	No
PcyBerokK4A7_02760.t1	phist	name	14	2994195	2996085	+	Plasmodium exported protein (PHIST), unknown function	No
PcyBerokK4A7_02760.t2	phist	name	14	2993980	2996490	+	phist protein	No
PcyBerokK4A7_02768.t1	phist	name	4	1443938	1445775	+	RAD protein	No
PcyBerokK4A7_02768.t2	phist	name	4	1443840	1445760	+	RAD protein	No
PcyBerokK4A7_02769.t1	phist	blastp	4	1447276	1449858	+	hypothetical protein	No
PcyBerokK4A7_02863.t1	early	name	4	2137624	2138423	-	early transcribed membrane protein	No
PcyBerokK4A7_02866.t1	phist	name	4	2169974	2172223	+	phist protein	No
PcyBerokK4A7_02868.t1	phist	name	4	2194157	2197116	-	phist protein	No
PcyBerokK4A7_02869.t1	tryptophan-rich	name	4	1394010	1395665	+	tryptophan-rich antigen	No
PcyBerokK4A7_02871.t1	pir	name	6	1157910	1159001	-	hypothetical protein	No
PcyBerokK4A7_02872.t1	pir	name	9	2163936	2166678	-	PIR protein	No
PcyBerokK4A7_02872.t2	pir	name	9	2165197	2167738	-	hypothetical protein	No
PcyBerokK4A7_02873.t1	phist	name	11	2503140	2505018	+	RAD protein	No
PcyBerokK4A7_02874.t1	pir	name	2	161120	164071	+	hypothetical protein	No
PcyBerokK4A7_02875.t1	pir	name	8	218259	219350	+	hypothetical protein	Yes
PcyBerokK4A7_02876.t1	pir	name	13	1081245	1082698	-	CYIR protein	Yes
PcyBerokK4A7_02877.t1	pir	name	11	101274	103401	+	CYIR protein	No
PcyBerokK4A7_02878.t1	pir	name	12	2352601	2353301	-	hypothetical protein	No
PcyBerokK4A7_02879.t1	pir	name	3	1315582	1316283	+	hypothetical protein	No
PcyBerokK4A7_02881.t1	pir	name	12	3354281	3357242	+	CYIR protein	No
PcyBerokK4A7_02881.t2	pir	name	12	3354281	3361147	+	PIR protein	No
PcyBerokK4A7_02883.t2	pir	name	8	1175187	1176910	+	PIR protein	Yes
PcyBerokK4A7_02884.t1	pir	name	8	2345062	2348299	+	hypothetical protein	Yes
PcyBerokK4A7_02886.t1	pir	name	9	2096673	2098202	+	CYIR protein	No
PcyBerokK4A7_02887.t1	stp1	name	3	77761	81284	+	Pvstp1	No
PcyBerokK4A7_02891.t1	stp1	name	8	3949378	3951790	+	Pvstp1	Yes
PcyBerokK4A7_02892.t1	stp1	name	5	54731	55594	-	Pvstp1	No
PcyBerokK4A7_02893.t1	pir	name	13	2034184	2036508	+	CYIR protein	Yes
PcyBerokK4A7_02893.t2	pir	name	13	2034184	2036508	+	CYIR protein	Yes
PcyBerokK4A7_02893.t3	pir	name	13	2034184	2036508	+	CYIR protein	Yes
PcyBerokK4A7_02894.t1	pir	name	4	551083	552707	+	hypothetical protein	Yes
PcyBerokK4A7_02898.t1	pir	name	4	619583	621796	+	hypothetical protein	Yes
PcyBerokK4A7_02898.t2	pir	name	4	618660	621831	+	hypothetical protein	Yes
PcyBerokK4A7_02899.t1	pir	name	4	542326	544676	+	ubiquitin carboxyl-terminal hydrolase	Yes
PcyBerokK4A7_02901.t1	pir	name	4	1368880	1373061	+	CYIR protein	No
PcyBerokK4A7_02902.t1	pir	name	12	1008400	1011594	+	hypothetical protein	No
PcyBerokK4A7_02902.t2	pir	name	12	1008393	1011437	+	hypothetical protein	No
PcyBerokK4A7_02903.t1	phist	name	14	16184	18602	+	RAD protein	No
PcyBerokK4A7_02904.t1	phist	name	12	2173232	2176388	-	phist protein	No
PcyBerokK4A7_02904.t2	phist	name	12	2173220	2176479	-	phist protein	No
PcyBerokK4A7_02905.t1	pir	name	13	6534504	6535695	+	hypothetical protein	No
PcyBerokK4A7_02909.t1	pir	name	13	1106621	1107868	+	hypothetical protein	Yes
PcyBerokK4A7_02910.t1	pir	name	8	551841	552490	+	CYIR protein	Yes
PcyBerokK4A7_02910.t3	pir	name	8	574585	576113	+	hypothetical protein	Yes
PcyBerokK4A7_02910.t4	pir	name	8	580835	583744	+	PIR protein	Yes
PcyBerokK4A7_02911.t1	pir	name	8	635690	636965	+	hypothetical protein	Yes
PcyBerokK4A7_02913.t1	pir	name	2	899695	901395	+	hypothetical protein	No
PcyBerokK4A7_02916.t1	pir	name	1	1094663	1098026	-	hypothetical protein	No
PcyBerokK4A7_02918.t1	pir	name	1	1123126	1124780	-	hypothetical protein	No
PcyBerokK4A7_02919.t1	pir	name	11	2493326	2494040	-	hypothetical protein	No
PcyBerokK4A7_02920.t1	pir	name	1	253658	254763	+	hypothetical protein	No
PcyBerokK4A7_02922.t1	pir	name	8	2575459	2577054	+	CYIR protein	Yes
PcyBerokK4A7_02923.t1	pir	name	9	2102504	2103912	+	Plasmodium exported protein, unknown function	No
PcyBerokK4A7_02923.t2	pir	name	9	2102434	2103577	+	CYIR protein	No
PcyBerokK4A7_02924.t1	pir	name	13	1865811	1867321	-	hypothetical protein	Yes
PcyBerokK4A7_02925.t1	pir	name	8	6811519	6815434	-	hypothetical protein	No
PcyBerokK4A7_02926.t1	pir	name	8	67013	68617	+	CYIR protein	Yes
PcyBerokK4A7_02927.t1	pir	name	2	894167	895479	-	hypothetical protein	No
PcyBerokK4A7_02928.t1	pir	name	8	1711432	1712154	-	hypothetical protein	Yes
PcyBerokK4A7_02929.t1	pir	name	13	3215254	3215605	-	CYIR protein	Yes
PcyBerokK4A7_02930.t1	pir	name	8	2863526	2863905	+	CYIR protein	Yes
PcyBerokK4A7_02931.t1	pir	name	4	1111627	1111997	+	CYIR protein	Yes
PcyBerokK4A7_02933.t1	pir	name	13	407146	408750	-	CYIR protein	Yes
PcyBerokK4A7_02934.t1	pir	name	8	1784862	1785863	+	hypothetical protein	Yes
PcyBerokK4A7_02935.t1	pir	name	8	240923	241697	+	hypothetical protein	Yes
PcyBerokK4A7_02936.t1	pir	name	12	3345283	3348750	+	CYIR protein	No
PcyBerokK4A7_02937.t1	pir	name	8	2309971	2310897	+	CYIR protein	Yes
PcyBerokK4A7_02939.t1	pir	name	8	726196	727523	-	CYIR protein	Yes
PcyBerokK4A7_02942.t1	pir	name	13	3153782	3155061	+	hypothetical protein	Yes
PcyBerokK4A7_02943.t1	pir	name	13	2295685	2297109	-	CYIR protein	Yes
PcyBerokK4A7_02944.t1	pir	name	8	628022	630099	-	CYIR protein	Yes
PcyBerokK4A7_02946.t1	pir	name	2	1102248	1104962	-	hypothetical protein	No
PcyBerokK4A7_02948.t1	pir	name	13	1135047	1137136	+	CYIR protein	Yes
PcyBerokK4A7_02950.t1	pir	name	8	2320042	2321772	-	CYIR protein	Yes
PcyBerokK4A7_02952.t1	stp1	blastp	8	2857646	2859782	-	hypothetical protein	Yes
PcyBerokK4A7_02953.t1	stp1	blastp	8	2857953	2861101	-	hypothetical protein	Yes
PcyBerokK4A7_02954.t1	stp1	blastp	4	1085034	1087955	-	hypothetical protein	Yes
PcyBerokK4A7_02955.t1	pir	name	8	2087494	2088644	+	CYIR protein	Yes
PcyBerokK4A7_02956.t1	pir	name	2	1329493	1330865	-	CYIR protein	No
PcyBerokK4A7_02958.t1	pir	name	13	470547	471818	-	hypothetical protein	Yes
PcyBerokK4A7_02959.t1	pir	name	13	4089195	4090859	-	hypothetical protein	No
PcyBerokK4A7_02962.t1	pir	name	2	25520	26878	+	CYIR protein	No
PcyBerokK4A7_02963.t1	pir	name	8	1707188	1708453	+	hypothetical protein	Yes
PcyBerokK4A7_02964.t1	pir	name	4	851015	852147	-	hypothetical protein	Yes
PcyBerokK4A7_02965.t1	pir	name	8	1470406	1470745	-	CYIR protein	Yes
PcyBerokK4A7_02969.t1	pir	name	4	709769	710045	+	CYIR protein	Yes
PcyBerokK4A7_02970.t1	pir	name	8	1465279	1466326	-	hypothetical protein	Yes
PcyBerokK4A7_02972.t1	pir	name	13	3079554	3080906	+	hypothetical protein	Yes
PcyBerokK4A7_02973.t1	pir	name	8	2579913	2582016	+	hypothetical protein	Yes
PcyBerokK4A7_02975.t1	pir	name	11	2367697	2368405	+	hypothetical protein	No
PcyBerokK4A7_02976.t1	pir	name	13	2184296	2185539	+	hypothetical protein	Yes
PcyBerokK4A7_02978.t1	phist	name	8	142436	145933	+	RAD protein	Yes
PcyBerokK4A7_02982.t1	pir	name	13	1184389	1185603	-	CYIR protein	Yes
PcyBerokK4A7_02983.t1	pir	name	8	1749440	1750144	-	hypothetical protein	Yes
PcyBerokK4A7_02985.t1	pir	name	4	683793	684561	+	CYIR protein	Yes
PcyBerokK4A7_02987.t1	pir	name	13	1746222	1747393	+	CYIR protein	Yes
PcyBerokK4A7_02988.t1	pir	name	4	1313295	1314454	+	hypothetical protein	No
PcyBerokK4A7_02989.t1	pir	name	8	2341504	2342333	-	CYIR protein	Yes
PcyBerokK4A7_02991.t1	pir	name	8	2788386	2789739	+	hypothetical protein	Yes
PcyBerokK4A7_02992.t1	pir	name	13	3445777	3446524	+	CYIR protein	Yes
PcyBerokK4A7_02993.t1	pir	name	8	569335	570842	-	hypothetical protein	Yes
PcyBerokK4A7_02994.t1	pir	name	13	3405014	3406813	-	hypothetical protein	Yes
PcyBerokK4A7_02995.t1	pir	name	4	1317724	1318967	+	hypothetical protein	No
PcyBerokK4A7_02996.t1	pir	name	4	779254	780448	+	hypothetical protein	Yes
PcyBerokK4A7_03001.t1	pir	name	12	20156	21063	+	CYIR protein	No
PcyBerokK4A7_03002.t1	pir	name	13	3242531	3244166	+	hypothetical protein	Yes
PcyBerokK4A7_03002.t2	pir	name	13	3242613	3244371	+	PIR protein	Yes
PcyBerokK4A7_03003.t1	pir	name	4	969649	970364	-	CYIR protein	Yes
PcyBerokK4A7_03004.t1	pir	name	8	760744	761963	-	hypothetical protein	Yes
PcyBerokK4A7_03005.t1	pir	name	8	300044	301233	-	hypothetical protein	Yes
PcyBerokK4A7_03007.t1	pir	name	12	7355	8342	+	hypothetical protein	No
PcyBerokK4A7_03007.t2	pir	name	12	7350	9185	+	PIR protein	No
PcyBerokK4A7_03008.t1	pir	name	8	1473005	1474936	-	PIR protein	Yes
PcyBerokK4A7_03008.t2	pir	name	8	1473907	1475126	-	CYIR protein	Yes
PcyBerokK4A7_03009.t1	pir	name	4	1374579	1375957	-	CYIR protein	No
PcyBerokK4A7_03010.t1	pir	name	13	6462130	6465052	+	CYIR protein	No
PcyBerokK4A7_03013.t1	pir	name	8	6798063	6803274	+	CYIR protein	No
PcyBerokK4A7_03013.t2	pir	name	8	6798024	6804653	+	CYIR protein	No
PcyBerokK4A7_03019.t1	lysophospholipase	blastp	1	629769	632088	-	prodrug activation and resistance esterase, putative	No
PcyBerokK4A7_03589.t1	tryptophan-rich	name	10	1342279	1344992	-	tryptophan-rich antigen	No
PcyBerokK4A7_03602.t1	tryptophan-rich	name	8	2992444	2993669	-	tryptophan-rich antigen	Yes
PcyBerokK4A7_03603.t1	pir	name	13	2146556	2148272	+	PIR protein	Yes
PcyBerokK4A7_03603.t2	pir	name	13	2146740	2148274	+	PIR protein	Yes
PcyBerokK4A7_03604.t1	pir	name	8	2438149	2441169	+	PIR protein	Yes
PcyBerokK4A7_03605.t1	pir	name	8	1824687	1826023	+	PIR protein	Yes
PcyBerokK4A7_03606.t1	pir	name	11	17995	19244	-	PIR protein	No
PcyBerokK4A7_03607.t1	pir	name	8	561703	563542	-	PIR protein	Yes
PcyBerokK4A7_03608.t2	pir	name	13	3506103	3507736	+		Yes
PcyBerokK4A7_03609.t1	pir	name	13	1560689	1562029	+	PIR protein	Yes
PcyBerokK4A7_03610.t1	pir	name	13	4219200	4220557	+	PIR protein	No
PcyBerokK4A7_03611.t1	pir	name	8	1768588	1770282	+	PIR protein	Yes
PcyBerokK4A7_03612.t1	phist	name	12	2188670	2192191	+	Plasmodium exported protein (PHIST), unknown function	No
PcyBerokK4A7_03613.t1	pir	name	12	2163350	2165035	-	PIR protein	No
PcyBerokK4A7_03614.t1	pir	name	13	3128472	3129727	+	PIR protein	Yes
PcyBerokK4A7_03616.t1	pir	name	9	2109445	2111062	+	PIR protein	No
PcyBerokK4A7_03617.t1	pir	name	8	1005129	1006908	+	PIR protein	Yes
PcyBerokK4A7_03618.t1	pir	name	4	738035	739717	-	PIR protein	Yes
PcyBerokK4A7_03618.t2	pir	name	4	738414	739657	-	PIR protein	Yes
PcyBerokK4A7_03620.t1	pir	name	13	3233574	3235184	-	PIR protein	Yes
PcyBerokK4A7_03621.t1	pir	name	8	1803052	1804964	+	PIR protein	Yes
PcyBerokK4A7_03622.t1	pir	name	11	36577	37704	-	PIR protein	No
PcyBerokK4A7_03623.t1	pir	name	8	2744174	2745300	+	PIR protein	Yes
PcyBerokK4A7_03624.t1	pir	name	4	1031549	1034774	-	PIR protein	Yes
PcyBerokK4A7_03625.t1	pir	name	12	2390375	2391748	+		No
PcyBerokK4A7_03625.t2	pir	name	12	2390391	2392249	+		No
PcyBerokK4A7_03627.t1	pir	name	11	79782	81132	-	PIR protein	No
PcyBerokK4A7_03630.t1	pir	name	3	1182208	1185387	-	PIR protein	No
PcyBerokK4A7_03630.t2	pir	name	3	1182208	1185387	-	PIR protein	No
PcyBerokK4A7_03631.t1	pir	name	3	1188256	1189712	+	PIR protein	No
PcyBerokK4A7_03631.t2	pir	name	3	1188256	1190386	+	PIR protein	No
PcyBerokK4A7_03632.t1	pir	name	13	3287446	3288759	-	PIR protein	Yes
PcyBerokK4A7_03633.t1	pir	name	13	370604	373352	+	PIR protein	Yes
PcyBerokK4A7_03634.t1	pir	name	8	732811	734062	-	PIR protein	Yes
PcyBerokK4A7_03635.t1	pir	name	4	1046890	1048125	-	PIR protein	Yes
PcyBerokK4A7_03636.t1	pir	name	12	2158651	2160476	-	Plasmodium exported protein, unknown function	No
PcyBerokK4A7_03637.t1	pir	name	1	193694	194552	-	Plasmodium exported protein, unknown function	No
PcyBerokK4A7_03638.t1	pir	name	4	1363427	1364716	+	Plasmodium exported protein, unknown function	No
PcyBerokK4A7_03639.t1	pir	name	4	504728	505643	+	Plasmodium exported protein, unknown function	Yes
PcyBerokK4A7_03640.t1	pir	name	11	2382932	2385124	+	PIR protein	No
PcyBerokK4A7_03641.t1	pir	name	13	2203477	2204776	+	PIR protein	Yes
PcyBerokK4A7_03642.t1	pir	name	12	3367012	3367365	+	PIR protein	No
PcyBerokK4A7_03643.t1	pir	name	2	2758	4114	+	Plasmodium exported protein, unknown function	No
PcyBerokK4A7_03643.t2	pir	name	2	2198	4700	+	Plasmodium exported protein, unknown function	No
PcyBerokK4A7_03644.t1	pir	name	4	706111	707006	+	Plasmodium exported protein, unknown function	Yes
PcyBerokK4A7_03645.t1	pir	name	13	3121132	3124285	+	PIR protein	Yes
PcyBerokK4A7_03646.t1	pir	name	13	2277055	2278061	+	PIR protein	Yes
PcyBerokK4A7_03647.t1	pir	name	11	2295904	2296944	+	PIR protein	No
PcyBerokK4A7_03648.t1	pir	name	11	2225950	2227487	+	PIR protein	No
PcyBerokK4A7_03649.t1	pir	name	13	1719824	1721048	-	PIR protein	Yes
PcyBerokK4A7_03650.t1	pir	name	13	6456740	6460342	-	PIR protein	No
PcyBerokK4A7_03652.t1	pir	name	13	3678720	3679976	+	PIR protein	Yes
PcyBerokK4A7_03653.t1	pir	name	3	7482	8836	+	PIR protein	No
PcyBerokK4A7_03654.t1	pir	name	12	3555038	3556281	+	PIR protein	No
PcyBerokK4A7_03655.t1	pir	name	13	3489746	3490985	+	PIR protein	Yes
PcyBerokK4A7_03656.t1	pir	name	13	4181305	4182548	+	PIR protein	No
PcyBerokK4A7_03657.t1	pir	name	8	81604	82846	-	PIR protein	Yes
PcyBerokK4A7_03658.t1	pir	name	8	9458	10698	+	PIR protein	Yes
PcyBerokK4A7_03659.t1	pir	name	2	1100301	1101541	+	PIR protein	No
PcyBerokK4A7_03660.t1	pir	name	2	1100397	1101291	+	PIR protein	No
PcyBerokK4A7_03662.t1	pir	name	13	4196006	4197074	+	PIR protein	No
PcyBerokK4A7_03663.t1	pir	name	13	6470122	6471028	+		No
PcyBerokK4A7_03664.t1	pir	name	12	3362169	3363056	-	PIR protein	No
PcyBerokK4A7_03665.t1	pir	name	8	712665	715398	-	PIR protein	Yes
PcyBerokK4A7_03666.t1	pir	name	8	1928587	1943366	+	PIR protein	Yes
PcyBerokK4A7_03667.t1	pir	name	8	1940503	1942020	+	PIR protein	Yes
PcyBerokK4A7_03669.t1	pir	name	1	231393	234173	-	PIR protein	No
PcyBerokK4A7_03671.t1	dbp	name	1	248692	252262	-	duffy binding protein 2	No
PcyBerokK4A7_03671.t2	dbp	name	1	247215	252191	-	duffy binding protein 2	No
PcyBerokK4A7_03700.t1	pir	name	5	61865	63022	+	PIR protein	No
PcyBerokK4A7_03701.t1	pir	name	2	183638	187260	-	PIR protein	No
PcyBerokK4A7_03701.t2	pir	name	2	184265	186868	-	PIR protein	No
PcyBerokK4A7_03702.t1	pir	name	2	202752	204629	-	PIR protein	No
PcyBerokK4A7_03703.t1	pir	name	2	211958	216267	-	PIR protein	No
PcyBerokK4A7_03705.t1	tryptophan-rich	name	2	229684	232787	+	tryptophan-rich antigen	No
PcyBerokK4A7_03741.t1	pir	name	4	698741	701536	+	PIR protein	Yes
PcyBerokK4A7_03742.t1	pir	name	4	811306	814383	-	PIR protein	Yes
PcyBerokK4A7_03743.t1	pir	name	8	706624	708144	+	PIR protein	Yes
PcyBerokK4A7_03744.t1	pir	name	8	201975	204642	+	PIR protein	Yes
PcyBerokK4A7_03745.t1	pir	name	4	433623	433940	+	PIR protein	Yes
PcyBerokK4A7_03751.t1	pir	name	3	220372	223541	-	PIR protein	No
PcyBerokK4A7_03754.t1	phist	name	3	241105	242391	+	Plasmodium exported protein (PHIST), unknown function	No
PcyBerokK4A7_03777.t1	pir	name	8	2240236	2241741	-	PIR protein	Yes
PcyBerokK4A7_03778.t1	pir	name	13	778138	779272	+	PIR protein	Yes
PcyBerokK4A7_03779.t1	pir	name	11	92212	95306	-	PIR protein	No
PcyBerokK4A7_03780.t1	pir	name	11	97332	99197	+	PIR protein	No
PcyBerokK4A7_03781.t1	pir	name	11	103159	104468	+	PIR protein	No
PcyBerokK4A7_03806.t1	pir	name	8	931075	932000	+	PIR protein	Yes
PcyBerokK4A7_03808.t1	pir	name	5	106644	108345	-	PIR protein	No
PcyBerokK4A7_03809.t1	pir	name	13	2213422	2214706	+	PIR protein	Yes
PcyBerokK4A7_03810.t1	pir	name	5	111934	113485	+	PIR protein	No
PcyBerokK4A7_03811.t1	pir	name	1	1257799	1258526	+	PIR protein	No
PcyBerokK4A7_03812.t1	tryptophan-rich	name	5	113662	115494	+	tryptophan-rich antigen	No
PcyBerokK4A7_03812.t2	tryptophan-rich	name	5	113675	115275	+	tryptophan-rich antigen	No
PcyBerokK4A7_03813.t1	tryptophan-rich	name	5	121336	125055	+	tryptophan-rich antigen	No
PcyBerokK4A7_03814.t1	tryptophan-rich	name	5	150191	154352	+	tryptophan-rich antigen	No
PcyBerokK4A7_03852.t1	phist	name	5	926206	927715	+	Plasmodium exported protein (PHIST), unknown function	No
PcyBerokK4A7_03872.t1	phist	name	5	1290894	1293158	+	Plasmodium exported protein (PHIST), unknown function	No
PcyBerokK4A7_03872.t2	phist	name	5	1290869	1292780	+	Plasmodium exported protein (PHIST), unknown function	No
PcyBerokK4A7_03873.t1	tryptophan-rich	name	5	1294443	1296082	-	sporozoite and liver stage tryptophan-rich protein, putative	No
PcyBerokK4A7_03874.t1	tryptophan-rich	name	5	1303987	1306784	-	tryptophan-rich antigen	No
PcyBerokK4A7_03875.t1	tryptophan-rich	name	5	1308267	1310812	-	tryptophan-rich antigen	No
PcyBerokK4A7_03876.t1	pir	name	13	1270216	1273115	-	PIR protein	Yes
PcyBerokK4A7_03878.t1	pir	name	5	1335775	1339239	+	PIR protein	No
PcyBerokK4A7_03878.t2	pir	name	5	1335648	1339550	+	PIR protein	No
PcyBerokK4A7_03880.t1	pir	name	1	1296427	1298313	+	PIR protein	No
PcyBerokK4A7_03881.t1	pir	name	3	1256327	1258143	-	PIR protein	No
PcyBerokK4A7_03882.t1	pir	name	7	1600514	1601657	-	PIR protein	No
PcyBerokK4A7_03883.t1	pir	name	7	1591377	1597399	+	PIR protein	No
PcyBerokK4A7_03884.t1	pir	name	1	1291109	1292590	+	PIR protein	No
PcyBerokK4A7_03887.t1	pir	name	8	6808508	6809892	+	PIR protein	No
PcyBerokK4A7_03887.t2	pir	name	8	6808508	6811363	+	PIR protein	No
PcyBerokK4A7_03931.t1	phist	name	6	1074886	1078517	-	Plasmodium exported protein (PHIST), unknown function	No
PcyBerokK4A7_03934.t1	pir	name	6	1140590	1144792	+	hypothetical protein	No
PcyBerokK4A7_03934.t2	pir	name	6	1140590	1144792	+	PIR protein	No
PcyBerokK4A7_03987.t1	pir	name	13	2594131	2596613	-	PIR protein	Yes
PcyBerokK4A7_03988.t1	pir	name	8	1775569	1777205	-	PIR protein	Yes
PcyBerokK4A7_03989.t1	pir	name	8	785205	786638	-	PIR protein	Yes
PcyBerokK4A7_03990.t1	pir	name	8	120020	121699	-	PIR protein	Yes
PcyBerokK4A7_03991.t1	pir	name	12	3621698	3622598	+	Plasmodium exported protein, unknown function	No
PcyBerokK4A7_03992.t1	pir	name	4	2227303	2228592	+	PIR protein	No
PcyBerokK4A7_03994.t1	pir	name	4	2201835	2209980	-		No
PcyBerokK4A7_03994.t2	pir	name	4	2201943	2208685	-		No
PcyBerokK4A7_04014.t1	phist	name	8	5529912	5531475	-	Plasmodium exported protein (PHIST), unknown function	No
PcyBerokK4A7_04075.t1	pir	name	11	2331327	2332260	+	PIR protein	No
PcyBerokK4A7_04076.t1	pir	name	4	744559	745947	-	PIR protein	Yes
PcyBerokK4A7_04077.t1	pir	name	11	2327187	2328568	+	PIR protein	No
PcyBerokK4A7_04078.t1	pir	name	4	568797	571719	+	PIR protein	Yes
PcyBerokK4A7_04079.t1	pir	name	1	175368	177186	+	PIR protein	No
PcyBerokK4A7_04196.t1	tryptophan-rich	name	8	189659	190727	+	tryptophan-rich antigen	Yes
PcyBerokK4A7_04197.t1	tryptophan-rich	name	9	2075848	2078536	-	tryptophan-rich antigen	No
PcyBerokK4A7_04199.t1	pir	name	9	2087629	2097008	+	variable surface protein Vir 14-related	No
PcyBerokK4A7_04199.t2	pir	name	9	2087629	2097008	+	PIR protein	No
PcyBerokK4A7_04200.t1	pir	name	13	954770	957302	-	PIR protein	Yes
PcyBerokK4A7_04201.t1	pir	name	13	2427305	2428512	+	PIR protein	Yes
PcyBerokK4A7_04202.t1	pir	name	8	1772431	1773722	+	PIR protein	Yes
PcyBerokK4A7_04203.t1	pir	name	8	5108879	5110174	+	PIR protein	Yes
PcyBerokK4A7_04268.t1	phist	name	11	2263619	2265394	+	Plasmodium exported protein (PHIST), unknown function	No
PcyBerokK4A7_04269.t1	phist	blastp	10	1354531	1356396	-	Plasmodium exported protein (PHIST), unknown function	No
PcyBerokK4A7_04270.t1	phist	name	10	1353905	1355956	-	Plasmodium exported protein (PHIST), unknown function	No
PcyBerokK4A7_04270.t2	phist	name	10	1355123	1356581	-	Plasmodium exported protein (PHIST), unknown function	No
PcyBerokK4A7_04271.t1	lysophospholipase	blastp	10	1367858	1370171	+	esterase, putative	No
PcyBerokK4A7_04273.t1	pir	name	8	1888158	1889078	+	PIR protein	Yes
PcyBerokK4A7_04274.t1	pir	name	11	121263	123238	-	PIR protein	No
PcyBerokK4A7_04276.t1	pir	name	11	140557	144047	-	PIR protein	No
PcyBerokK4A7_04277.t1	pir	name	11	140557	144047	-	PIR protein	No
PcyBerokK4A7_04374.t1	pir	name	11	2172458	2181800	+	PIR protein	No
PcyBerokK4A7_04375.t1	pir	name	11	2200804	2203418	-	PIR protein	No
PcyBerokK4A7_04375.t2	pir	name	11	2200804	2203418	-	PIR protein	No
PcyBerokK4A7_04530.t1	lysophospholipase	name	12	3325892	3331252	+	lysophospholipase, putative	No
PcyBerokK4A7_04531.t1	lysophospholipase	name	12	3327712	3328317	+	lysophospholipase, putative	No
PcyBerokK4A7_04533.t1	early	name	13	4370906	4375358	+	early transcribed membrane protein	No
PcyBerokK4A7_04651.t1	pir	name	13	6449585	6455037	+	PIR protein	No
PcyBerokK4A7_04651.t2	pir	name	13	6449585	6455037	+	PIR protein	No
PcyBerokK4A7_04656.t1	early	name	14	106329	109454	-	early transcribed membrane protein 13	No
PcyBerokK4A7_04806.t1	tryptophan-rich	name	14	2973659	2977220	-	tryptophan-rich antigen	No
PcyBerokK4A7_04807.t1	phist	name	14	3005803	3010818	+	Plasmodium exported protein (PHIST), unknown function	No
PcyBerokK4A7_04809.t1	pir	name	14	3018931	3021387	-	PIR protein	No
PcyBerokK4A7_04809.t2	pir	name	14	3020019	3021789	-	PIR protein	No
PcyBerokK4A7_04810.t1	pir	name	14	3026126	3029424	+	PIR protein	No
PcyBerokK4A7_04811.t1	pir	name	11	2498644	2503016	+	PIR protein	No
PcyBerokK4A7_04815.t1	pir	name	8	6798503	6801136	-	hypothetical protein	No
PcyBerokK4A7_04817.t1	pir	name	8	6811503	6818302	+	variable surface protein Vir12-like	No
PcyBerokK4A7_04817.t2	pir	name	8	6811503	6818302	+	variable surface protein Vir12-like	No
PcyBerokK4A7_04819.t1	pir	name	8	6790649	6794277	+	variable surface protein Vir24-like	No
PcyBerokK4A7_04820.t1	pir	name	8	6791199	6793654	+	variable surface protein Vir24-like	No
PcyBerokK4A7_04821.t1	pir	name	8	1190738	1192907	+	variable surface protein Vir24-related	Yes
PcyBerokK4A7_04822.t1	pir	name	3	1311175	1313358	+	hypothetical protein, conserved	No
PcyBerokK4A7_04823.t1	phist	name	7	1551409	1553374	+	Phist protein (Pf-fam-b)	No
PcyBerokK4A7_04829.t1	pir	name	5	78382	80086	-	variable surface protein Vir12-related	No
PcyBerokK4A7_04829.t2	pir	name	5	71108	72911	-	variable surface protein Vir12-related	No
PcyBerokK4A7_04829.t3	pir	name	5	71108	72888	-	variable surface protein Vir12-related	No
PcyBerokK4A7_04830.t1	pir	name	2	1106429	1108922	-	variable surface protein Vir12, putative	No
PcyBerokK4A7_04834.t1	pir	name	13	565250	566558	+	variable surface protein Vir24-related	Yes
PcyBerokK4A7_04835.t1	pir	name	13	1971543	1972856	+	variable surface protein Vir24-related	Yes
PcyBerokK4A7_04836.t1	pir	name	2	991561	993832	-	variable surface protein Vir18-related	No
PcyBerokK4A7_04837.t1	pir	name	8	6837217	6839588	+	variable surface protein Vir12-like	No
PcyBerokK4A7_04838.t1	pir	name	11	2455922	2457619	-	variable surface protein Vir12-like	No
PcyBerokK4A7_04840.t1	pir	name	3	96072	96985	-	variable surface protein Vir10-like	No
PcyBerokK4A7_04841.t1	pir	name	10	1398187	1399117	+	variable surface protein Vir10-like	No
PcyBerokK4A7_04843.t1	pir	name	3	1399909	1400977	-	variable surface protein Vir9-like	No
PcyBerokK4A7_04843.t2	pir	name	3	1398919	1401309	-	variable surface protein Vir9-like	No
PcyBerokK4A7_04845.t1	pir	name	2	219756	222740	+	Pv-fam-d protein	No
PcyBerokK4A7_04870.t1	pir	name	3	16553	16909	-	variable surface protein Vir 12, putative	No
PcyBerokK4A7_04871.t1	pir	name	2	997023	997379	+	variable surface protein Vir 12, putative	No
PcyBerokK4A7_04872.t1	pir	name	9	2153749	2154105	+	variable surface protein Vir 12, putative	No
PcyBerokK4A7_04927.t1	phist	blastp	12	32264	34380	-	hypothetical protein, conserved	No
PcyBerokK4A7_04940.t1	rbp	name	8	5022357	5023701	-	reticulocyte-binding protein 1 (RBP1), like	Yes
PcyBerokK4A7_04953.t1	phist	name	5	906122	907219	-	RAD protein (Pv-fam-e)	No
PcyBerokK4A7_04953.t2	phist	name	5	905143	908099	-	RAD protein (Pv-fam-e)	No
PcyBerokK4A7_04954.t1	phist	name	5	940030	941732	-	RAD protein (Pv-fam-e)	No
PcyBerokK4A7_04958.t1	stp1	name	12	3614047	3616325	-	Pvstp1, putative	No
PcyBerokK4A7_04959.t1	pir	name	5	1329704	1335134	+	variable surface protein Vir12-related	No
PcyBerokK4A7_04959.t2	pir	name	5	1331394	1333521	+	variable surface protein Vir12-related	No
PcyBerokK4A7_04959.t3	pir	name	5	1329704	1335134	+	variable surface protein Vir12-related	No
PcyBerokK4A7_05003.t1	pir	name	11	2187570	2189659	-	hypothetical protein, conserved	No
PcyBerokK4A7_05098.t1	pir	name	2	193679	198105	-	KIR-like CYIR protein	No
PcyBerokK4A7_05099.t1	pir	name	2	193661	196555	-	KIR-like CYIR protein	No
PcyBerokK4A7_05102.t1	dbp	name	11	2245236	2252340	-	Duffy binding protein 1b	No
PcyBerokK4A7_05103.t1	dbp	name	11	2245271	2249246	-	Duffy binding protein 1b	No
PcyBerokK4A7_05104.t1	dbp	name	6	1123758	1130224	+	Duffy binding protein 1a	No
PcyBerokK4A7_05142.t1	phist	blastp	13	45756	51240	+	hypothetical protein	Yes
PcyBerokK4A7_05143.t1	pir	name	13	30590	38563	-	CYIR protein	Yes
PcyBerokK4A7_05144.t1	pir	name	8	2609344	2611424	-	CYIR protein	Yes
PcyBerokK4A7_05145.t1	pir	name	8	2717314	2719027	+	hypothetical protein	Yes
PcyBerokK4A7_05154.t1	stp1	name	8	3333720	3337753	-	Pvstp1	Yes
PcyBerokK4A7_05155.t1	pir	name	8	647116	652917	-	hypothetical protein	Yes
PcyBerokK4A7_05156.t1	pir	name	8	647116	653088	-	hypothetical protein	Yes
PcyBerokK4A7_05157.t1	pir	name	8	2644211	2650832	+	CYIR protein	Yes
PcyBerokK4A7_05158.t1	lysophospholipase	blastp	13	76316	81892	+	PST-A protein	Yes
PcyBerokK4A7_05159.t1	lysophospholipase	name	13	75980	90809	+	PST-A protein	Yes
PcyBerokK4A7_05160.t1	pir	name	11	108139	112409	+	CYIR protein	No
PcyBerokK4A7_05165.t1	phist	name	3	1269615	1276772	+	phist protein	No
PcyBerokK4A7_05166.t1	phist	name	1	1183815	1186510	-	phist protein	No
PcyBerokK4A7_05167.t1	pir	name	4	1350465	1353581	-	CYIR protein	No
PcyBerokK4A7_05168.t1	pir	name	13	8615	13257	-	hypothetical protein	Yes
PcyBerokK4A7_05169.t1	pir	name	12	3421487	3425471	+	CYIR protein	No
PcyBerokK4A7_05170.t1	pir	name	12	3419637	3425455	+	CYIR protein	No
PcyBerokK4A7_05171.t1	pir	name	12	3418429	3425455	+	CYIR protein	No
PcyBerokK4A7_05172.t1	pir	name	8	3115022	3117552	+	hypothetical protein	Yes
PcyBerokK4A7_05173.t1	pir	name	8	750088	751680	-	CYIR protein	Yes
PcyBerokK4A7_05175.t1	pir	name	13	1177424	1179414	-	CYIR protein	Yes
PcyBerokK4A7_05176.t1	pir	name	8	162157	165245	+	CYIR protein	Yes
PcyBerokK4A7_05178.t1	pir	name	8	3114969	3117552	+	hypothetical protein	Yes
PcyBerokK4A7_05180.t1	pir	name	8	2844648	2849591	-	hypothetical protein	Yes
PcyBerokK4A7_05181.t1	pir	name	3	1322868	1325299	+	hypothetical protein	No
PcyBerokK4A7_05183.t1	pir	name	8	3102987	3108920	+	CYIR protein	Yes
PcyBerokK4A7_05185.t1	pir	name	13	2988118	2989949	-	CYIR protein	Yes
PcyBerokK4A7_05187.t1	pir	name	4	1128222	1129024	+	CYIR protein	Yes
PcyBerokK4A7_05195.t1	pir	name	13	31151	35112	-	PIR protein	Yes
PcyBerokK4A7_05196.t1	tryptophan-rich	name	13	48491	57861	-	tryptophan-rich antigen	Yes
PcyBerokK4A7_05197.t1	tryptophan-rich	blastp	13	49328	67263	-	tryptophan-rich antigen	Yes
PcyBerokK4A7_05198.t1	tryptophan-rich	blastp	13	50536	57861	-	tryptophan-rich antigen	Yes
PcyBerokK4A7_05199.t1	tryptophan-rich	name	13	81893	90804	-	tryptophan-rich antigen	Yes
PcyBerokK4A7_05200.t1	tryptophan-rich	name	13	89808	90988	-	tryptophan-rich antigen	Yes
PcyBerokK4A7_05201.t1	pir	name	8	5033990	5034901	+	PIR protein, fragment	Yes
PcyBerokK4A7_05202.t1	pir	name	12	2369853	2382589	+	PIR protein	No
PcyBerokK4A7_05203.t1	pir	name	12	2379212	2383834	+	PIR protein	No
PcyBerokK4A7_05204.t1	pir	name	8	3684945	3690947	-	PIR protein	Yes
PcyBerokK4A7_05205.t1	pir	name	8	3682964	3691403	-	PIR protein	Yes
PcyBerokK4A7_05206.t1	pir	name	8	3684659	3688154	-	PIR protein	Yes
PcyBerokK4A7_05207.t1	pir	name	2	124188	128909	+	PIR protein	No
PcyBerokK4A7_05208.t1	pir	name	2	124188	130785	+	PIR protein	No
PcyBerokK4A7_05209.t1	pir	name	2	125590	128909	+	PIR protein	No
PcyBerokK4A7_05210.t1	pir	name	2	125731	127710	+	PIR protein	No
PcyBerokK4A7_05214.t1	pir	name	8	3094723	3110222	+	PIR protein	Yes
PcyBerokK4A7_05215.t1	pir	name	3	1336569	1340651	+	PIR protein	No
PcyBerokK4A7_05216.t1	pir	name	3	1336569	1338296	+	PIR protein	No
PcyBerokK4A7_05217.t1	pir	name	12	2403786	2409074	-		No
PcyBerokK4A7_05218.t1	pir	name	13	1202084	1204607	+		Yes
PcyBerokK4A7_05219.t1	pir	name	2	1040611	1049698	-	PIR protein	No
PcyBerokK4A7_05220.t1	pir	name	2	1041427	1045533	-	PIR protein	No
PcyBerokK4A7_05221.t1	pir	name	4	1099415	1103684	-	PIR protein	Yes
PcyBerokK4A7_05222.t1	pir	name	8	2626126	2631238	+	PIR protein	Yes
PcyBerokK4A7_05224.t1	pir	name	11	111881	116396	-	PIR protein	No
PcyBerokK4A7_05225.t1	pir	name	8	2162260	2165820	+	PIR protein	Yes
PcyBerokK4A7_05226.t1	pir	name	8	2163065	2165820	+	PIR protein	Yes
PcyBerokK4A7_05227.t1	pir	name	11	2347763	2351017	-	PIR protein	No
PcyBerokK4A7_05228.t1	pir	name	8	512194	516924	-	PIR protein	Yes
PcyBerokK4A7_05231.t1	pir	name	11	2342015	2343672	-	PIR protein	No
PcyBerokK4A7_05232.t1	pir	name	9	9766	13588	+	PIR protein	No
PcyBerokK4A7_05236.t1	pir	name	8	2546178	2550431	+	PIR protein	Yes
PcyBerokK4A7_05237.t1	pir	name	13	904371	906905	+	PIR protein	Yes
PcyBerokK4A7_05238.t1	pir	name	8	1854105	1857846	+	PIR protein	Yes
PcyBerokK4A7_05239.t1	pir	name	4	1350235	1353581	-	PIR protein	No
PcyBerokK4A7_05246.t1	pir	name	12	3414737	3421289	-	variable surface protein Vir12-like	No
PcyBerokK4A7_05247.t1	pir	name	12	3415298	3418428	-	variable surface protein Vir12-like	No
PcyBerokK4A7_05248.t1	pir	name	8	889279	892826	+	variable surface protein Vir12-like	Yes
PcyBerokK4A7_05249.t1	pir	name	13	827601	829380	+	variable surface protein Vir10-like	Yes
PcyBerokK4A7_05250.t1	pir	name	3	1236818	1239615	+	variable surface protein Vir10-like	No
PcyBerokK4A7_05251.t1	pir	name	8	1810372	1812103	+	variable surface protein Vir10-like	Yes
PcyBerokK4A7_05252.t1	pir	name	8	4106340	4108899	+	variable surface protein Vir10-like	Yes
PcyBerokK4A7_05253.t1	tryptophan-rich	name	13	68196	70540	-	tryptophan-rich antigen (Pv-fam-a)	Yes
PcyBerokK4A7_05254.t1	tryptophan-rich	name	13	83779	90767	-	tryptophan-rich antigen (Pv-fam-a)	Yes
PcyBerokK4A7_05255.t1	pir	name	8	4770467	4775509	-	variable surface protein Vir12-related	Yes
PcyBerokK4A7_05263.t1	pir	name	12	3371658	3376261	+	variable surface protein Vir12, putative	No
PcyBerokK4A7_08001.t1	rbp	name	4	2209648	2219111	-	reticulocyte binding protein 2b	No
PcyBerokK4A7_08002.t1	rbp	name	4	107536	108081	-	reticulocyte binding protein 2f	Yes
